# Identification of candidate genes for self-compatibility in perennial ryegrass (*Lolium perenne* L.)

**DOI:** 10.1101/2021.03.29.437398

**Authors:** Claudio Cropano, Chloé Manzanares, Steven Yates, Dario Copetti, Javier Do Canto, Thomas Lübberstedt, Michael Koch, Bruno Studer

**Affiliations:** Molecular Plant Breeding, Institute of Agricultural Sciences, ETH Zurich, Universitaetstrasse 2, 8092 Zurich, Switzerland; Deutsche Saatveredelung AG, Weissenburger Str. 5, 59557 Lippstadt, Germany; Department of Evolutionary Biology and Environmental Studies, University of Zurich, 8057 Zurich, Switzerland; Instituto Nacional de Investigación Agropecuaria (INIA), Ruta 5km 386, 45000 Tacuarembó, Uruguay; Department of Agronomy, Iowa State University, 716 Farm House Ln, 50011 Ames, USA

**Keywords:** self-incompatibility (SI), self-compatibility (SC), perennial ryegrass (*Lolium perenne* L.), quantitative trait locus (QTL) analysis, segregation distortion, fine mapping, candidate genes

## Abstract

Self-incompatibility (SI) is a genetic mechanism preventing self-pollination in approximately 40% of plant species. Two multiallelic loci, called *S* and *Z*, control the gametophytic SI system of the grass family (Poaceae), which contains all major forage grasses. Loci independent from *S* and *Z* have been reported to disrupt SI and lead to self-compatibility (SC). A locus causing SC in perennial ryegrass (*Lolium perenne* L.) was previously mapped on linkage group (LG) 5 in a F_2_ population segregating for SC. Using a subset of the same population (n=68), we first performed low-resolution quantitative trait locus (QTL) mapping to exclude the presence of additional, previously undetected contributors to SC. The previously reported QTL on LG 5 explained 38.4% of the phenotypic variation, and no significant contribution from other genomic regions was found. This was verified by the presence of significantly distorted markers in the region overlapping with the QTL. Second, we fine mapped the QTL to 0.26 cM using additional 2,056 plants and 23 novel sequence-based markers. Using an Italian ryegrass (*Lolium multiflorum* Lam.) genome assembly as reference, the markers flanking SC were estimated to span a ~3 Mb region encoding for 57 predicted genes. Among these, seven genes were proposed as relevant candidate genes based on their annotation and function described in previous studies. Our work is a step forward to identify SC genes in forage grasses and provides diagnostic markers for marker-assisted introgression of SC into elite germplasm.

**Key message:** A previously reported QTL conferring self-compatibility to perennial ryegrass was fine mapped to a 0.26 cM locus, corresponding to an estimated ~ 3 Mb physical region containing 57 predicted protein-encoding genes.
