## Supplementary Table 2 for "Identification of candidate genes for self-compatibility in perennial ryegrass (*Lolium perenne* L.)"

### Sheet: Supplementary Table 2
Identification of candidate genes for self-compatibility in perennial ryegrass (Lolium perenne L.)
Claudio Cropano1,2, Chloé Manzanares1, Steven Yates1, Dario Copetti1,3, Javier Do Canto4, Thomas Lübberstedt5, Michael Koch2 and Bruno Studer1*
* Corresponding author. E-mail: bruno.studer@usys.ethz.ch
1 Molecular Plant Breeding, Institute of Agricultural Sciences, ETH Zurich, Universitaetstrasse 2, 8092 Zurich, Switzerland
2 Deutsche Saatveredelung AG, Weissenburger Str. 5, 59557 Lippstadt, Germany
3 Department of Evolutionary Biology and Environmental Studies, University of Zurich, 8057 Zurich, Switzerland
4 Instituto Nacional de Investigación Agropecuaria (INIA), Ruta 5km 386, 45000 Tacuarembó, Uruguay
5 Department of Agronomy, Iowa State University, 716 Farm House Ln, 50011 Ames, USA
Supplementary Table 2: Marker name, type of polymorphism, primer sequences and source of the markers used for High Resolution Melting Analysis.
Marker name	Polymorphism	Forward primer	Reverse primer	Source
G05_065	SSR	ATGAAGATCGCCACTCACCT	TGCTGCTGCTACCGTTCTTA	Studer et al. (2008)
G06_096	SSR	GATCTTGCAGGCCGTCTAAC	GCCAGCGTCTTTATTTAGGC	Studer et al. (2008)
SF105	SNP	ACTGATGAAAAGGGCTAGGCA	ATGTAACGCTGGGCTACGAC	Whole Genome Sequencing
SF64	INDEL	TGGAAAACGCATGCACCTTA	GAAGGCCACTTTAACTGTACCA	Whole Genome Sequencing
SF66	SNP	TGTTGGACTCTTGTACGGCG	ACACTGTAGGTCAAGGAAAGATCA	Whole Genome Sequencing
SF30	SNP	ATGCTTTCCCCAACACAAAGC	AGCCCAGATGCTTACTTCTTCAA	Genotyping-by-sequencing
SF68	SNP	TCGAAGGGTGTGTTTCTAGTTGA	GCTCGAAAGATCACTCAACCC	Whole Genome Sequencing
SF76	SNP	TGCAGTGCACACTTTCATTTG	ACTGTTGTGCTAAAATTATGATGGC	Whole Genome Sequencing
SF20	SNP	TGTGCCGCAGTTATTCAGGT	ACAACATTAGGCCGGCTCC	Genotyping-by-sequencing
SF78	SNP	AGGACTTAGTCAGGTTGTGGA	TGCCAAAACCATTAGAATGCATAAA	Whole Genome Sequencing
SF28	SNP	GCACAAGGTTAGAATCCAGACAC	TTCTGTGATAATGGTGCACACG	Genotyping-by-sequencing
SF34	SNP	GGAGGGAGCGTGCTTGTTAT	TGCTCACGTTGCTCACTTCA	Whole Genome Sequencing
SF40	INDEL	CTCAGCTGTGCCGGTCTTC	GCCGGGCACTTCCTACTTAAT	Whole Genome Sequencing
SF42	SNP	TCTCTCGCGCTCGTCTACTT	CTGGGGCAGCGAGAACTTAAT	Whole Genome Sequencing
SF44	SNP	TACATTTTGGGGCAGAGGGAG	AGGTTGATGTGTCTTGAGGATGG	Whole Genome Sequencing
SF51	INDEL	ACATTTACACTTTAGGCTTCAGAGA	GACCAATGCGCTGTATTTGTTT	Whole Genome Sequencing
SF48	SNP	ATCCATTTACCTCCACCGACG	ACAGCAGGTGAATGACGAGC	Whole Genome Sequencing
SF50	SNP	ACGACGCGTATCTACTCAATGT	ACCATCGCAAACCTATTACACG	Whole Genome Sequencing
SF52	SNP	AGTCACCTTGTCGATGATCAGAAT	GCCATGGCTGATACAATGCC	Whole Genome Sequencing
SF53	SNP	ACTCGTATCTGACTGGATGCG	CGGGTCGAGGAGATTGTCTG	Whole Genome Sequencing
SF62	SNP	CCTATGAAGGTAACATCATTTGGTT	GAGGCCTTGCAACTTTTTGA	Genotyping-by-sequencing
SF3	SNP	CCGGTGTAAGTCAGCACCA	GCAGAGCTTCTCTGTCGGTAG	Genotyping-by-sequencing
SF97	SNP	GCCAAAACACCACTCCCATTC	GCGAGAGCCACGAAACAAC	Whole Genome Sequencing
SF61	SNP	CAAGTGTTGCCACTTCCCAC	CTTGCACGTGAGCCCTACAT	Whole Genome Sequencing
SF88	SNP	GGAGAGACACACCCCAAGC	GTCGTTGCCCCACAAAACAT	Whole Genome Sequencing
