## Supplementary Table 4 for "Identification of candidate genes for self-compatibility in perennial ryegrass (*Lolium perenne* L.)"

### Sheet: Supplementary Table 4
Identification of candidate genes for self-compatibility in perennial ryegrass (Lolium perenne L.)
Claudio Cropano1,2, Chloé Manzanares1, Steven Yates1, Dario Copetti1,3, Javier Do Canto4, Thomas Lübberstedt5, Michael Koch2 and Bruno Studer1*
* Corresponding author. E-mail: bruno.studer@usys.ethz.ch
1 Molecular Plant Breeding, Institute of Agricultural Sciences, ETH Zurich, Universitaetstrasse 2, 8092 Zurich, Switzerland
2 Deutsche Saatveredelung AG, Weissenburger Str. 5, 59557 Lippstadt, Germany
3 Department of Evolutionary Biology and Environmental Studies, University of Zurich, 8057 Zurich, Switzerland
4 Instituto Nacional de Investigación Agropecuaria (INIA), Ruta 5km 386, 45000 Tacuarembó, Uruguay
5 Department of Agronomy, Iowa State University, 716 Farm House Ln, 50011 Ames, USA
Supplementary Table 4: High Resolution Melting Analysis of the markers used for fine mapping of the nine F2 individuals with at least one recombination event between G05_065 and G06_096 (A= homozygous for the self-compatibility allele, B=homozygous for the self-incompatibility allele, H=heterozygous).
Plant	G05_065	SF105	SF64	SF66	SF30	SF68	SF76	SF20	SF78	SF28	SF34	SF40	SF42	SF44	SF51	SF48	SF50	SF52	SF53	SF62	SF3	SF97	SF61	SF88	G06_096
P1F6	A	A	A	A	A	A	A	H	H	H	H	H	H	H	H	H	H	H	H	H	H	H	H	H	H
P3C2	B	B	B	B	B	B	B	H	H	H	H	H	H	H	H	H	H	H	H	H	H	H	H	H	H
P5G11	A	A	A	A	A	A	A	A	A	A	A	A	A	A	A	A	A	A	A	A	A	A	A	H	H
P5E10	B	B	B	B	B	B	B	B	B	B	H	H	H	H	H	H	H	H	H	H	H	H	H	H	H
P11C9	B	B	B	B	B	B	H	H	H	H	H	H	H	H	H	H	H	H	H	H	H	H	A	A	H
P15A10	H	H	H	H	H	H	H	H	H	H	H	H	H	H	H	H	H	H	H	H	H	H	A	A	A
P16H1	A	A	A	A	A	A	A	A	A	A	A	A	A	A	A	A	A	A	A	A	A	A	A	H	H
P17H9	A	A	A	A	A	A	A	A	A	A	A	A	A	A	A	A	A	A	A	A	A	A	A	H	H
P20H12	A	A	A	A	A	A	A	A	A	A	A	A	A	A	A	A	A	A	A	A	A	H	H	H	H
