## Supplementary Table 5 for "Identification of candidate genes for self-compatibility in perennial ryegrass (*Lolium perenne* L.)"

### Sheet: Supplementary Table 5
Identification of candidate genes for self-compatibility in perennial ryegrass (Lolium perenne L.)
Claudio Cropano1,2, Chloé Manzanares1, Steven Yates1, Dario Copetti1,3, Javier Do Canto4, Thomas Lübberstedt5, Michael Koch2 and Bruno Studer1*
* Corresponding author. E-mail: bruno.studer@usys.ethz.ch
1 Molecular Plant Breeding, Institute of Agricultural Sciences, ETH Zurich, Universitaetstrasse 2, 8092 Zurich, Switzerland
2 Deutsche Saatveredelung AG, Weissenburger Str. 5, 59557 Lippstadt, Germany
3 Department of Evolutionary Biology and Environmental Studies, University of Zurich, 8057 Zurich, Switzerland
4 Instituto Nacional de Investigación Agropecuaria (INIA), Ruta 5km 386, 45000 Tacuarembó, Uruguay
5 Department of Agronomy, Iowa State University, 716 Farm House Ln, 50011 Ames, USA
Supplementary Table 5: Genes predicted in the Italian ryegrass ortholog interval of the fine mapped locus and their orthologs in perennial ryegrass, barley, rice and Arabidopsis thaliana as resulting from BLASTP analysis
Italian ryegrass gene	Functional annotation	Perennial ryegrass ortholog		Barley ortholog		Rice ortholog		Arabidopsis thaliana ortholog
Lmu01_3856G0000030	Foie gras liver health family 1	maker-scaffold_4008|ref0047149-exonerate_est2genome-gene-0.1-mRNA-1		HORVU5Hr1G023880.1		LOC_Os12g36760.1		AT5G54440
Lmu01_3856G0000040
Lmu01_3856G0000050	Concanavalin A-like lectin protein kinase family protein							AT5G06740
Lmu01_3856G0000060	Protein of unknown function (DUF295), F-box-like	maker-scaffold_1442|ref0021156-exonerate_est2genome-gene-0.1-mRNA-1
Lmu01_3856G0000070	TRICHOME BIREFRINGENCE-LIKE 16	maker-scaffold_10104|ref0010435-exonerate_est2genome-gene-0.0-mRNA-1		HORVU5Hr1G023960.1		LOC_Os12g36750.3		AT5G20680
Lmu01_3856G0000080		maker-scaffold_10104|ref0010435-exonerate_est2genome-gene-0.1-mRNA-1		HORVU5Hr1G023980.6		LOC_Os12g36740.1
Lmu01_3856G0000090		maker-scaffold_10104|ref0010435-exonerate_est2genome-gene-0.2-mRNA-1
Lmu01_3856G0000100	F-box family protein	maker-scaffold_10104|ref0010435-exonerate_est2genome-gene-0.3-mRNA-1		HORVU5Hr1G024060.1		LOC_Os12g36670.1		AT5G27920
Lmu01_3856G0000110
Lmu01_3856G0000120	Oligopeptide transporter 5	maker-scaffold_469|ref0008779-exonerate_est2genome-gene-0.1-mRNA-1		HORVU5Hr1G024150.1				AT4G26590
Lmu01_3856G0000130	Methyl esterase 1	maker-scaffold_469|ref0008779-exonerate_est2genome-gene-0.0-mRNA-2						AT2G23620
Lmu01_3856G0000140	Pumilio 1							AT2G29200
Lmu01_3856G0000150	Adenine nucleotide alpha hydrolases-like superfamily protein			HORVU5Hr1G024160.3		LOC_Os12g36640.1		AT2G47710
Lmu01_3856G0000160	Adenine nucleotide alpha hydrolases-like superfamily protein			HORVU5Hr1G024170.1		LOC_Os12g36630.1		AT2G47710
Lmu01_3856G0000170	Pentatricopeptide repeat (PPR) superfamily protein			HORVU5Hr1G024180.8		LOC_Os12g36620.1		AT4G13650
Lmu01_3856G0000180	ARM repeat superfamily protein	maker-scaffold_896|ref0038726-exonerate_est2genome-gene-0.0-mRNA-1				LOC_Os12g36340.1		AT5G18980
Lmu01_3856G0000190
Lmu01_3856G0000200	TCP-1/cpn60 chaperonin family
Lmu01_3856G0000210
Lmu01_3856G0000220		maker-scaffold_20913|ref0018778-exonerate_est2genome-gene-0.0-mRNA-1
Lmu01_3856G0000230		maker-scaffold_20913|ref0018778-exonerate_est2genome-gene-0.0-mRNA-1				LOC_Os12g36340.1
Lmu01_3856G0000240		maker-scaffold_6985|ref0003091-exonerate_est2genome-gene-0.0-mRNA-1
Lmu01_3856G0000250	Concanavalin A-like lectin protein kinase family protein							AT2G29220
Lmu01_3856G0000260
Lmu01_3856G0000270	Nucleoside diphosphate kinase 2	maker-scaffold_10043|ref0036340-exonerate_est2genome-gene-0.2-mRNA-1		HORVU5Hr1G024250.1		LOC_Os12g36194.1		AT5G63310
Lmu01_3856G0000280	Chaperone DnaJ-domain superfamily protein	maker-scaffold_10043|ref0036340-exonerate_est2genome-gene-0.0-mRNA-1		HORVU5Hr1G024350.1		LOC_Os12g36180.1		AT4G12770
Lmu01_3856G0000290	ARM repeat superfamily protein							AT4G12770
Lmu01_3856G0000300
Lmu01_3856G0000310		maker-scaffold_13628|ref0025818-exonerate_est2genome-gene-0.1-mRNA-1
Lmu01_3856G0000320
Lmu01_3856G0000330
Lmu01_3856G0000340		maker-scaffold_6649|ref0016273-exonerate_est2genome-gene-0.0-mRNA-1
Lmu01_3856G0000350	Non-SMC mitotic condensation complex subunit 1	maker-scaffold_2321|ref0036192-exonerate_est2genome-gene-0.0-mRNA-1				LOC_Os12g36170.1		AT4G15890
Lmu01_3856G0000360	AAA-type ATPase family protein							AT1G02890
Lmu01_3856G0000370	F-box/RNI-like superfamily protein	maker-scaffold_2321|ref0036192-exonerate_est2genome-gene-0.1-mRNA-1						AT1G13570
Lmu01_3856G0000380	RNA-binding (RRM/RBD/RNP motifs) family protein							AT3G46020
Lmu01_3856G0000390
Lmu01_3856G0000400
Lmu01_3856G0000410	Phosphate-responsive 1 family protein							AT4G08950
Lmu01_3856G0000420	Calmodulin-binding protein	maker-scaffold_792|ref0008797-exonerate_est2genome-gene-0.1-mRNA-1		HORVU5Hr1G024400.18				AT2G18750
Lmu01_3856G0000430	P-loop nucleoside triphosphate hydrolases superfamily protein with CH (Calponin orthology) domain	maker-scaffold_792|ref0008797-exonerate_est2genome-gene-0.2-mRNA-1		HORVU5Hr1G024390.9		LOC_Os12g36100.1		AT1G09170
Lmu01_3856G0000440	Leucine-rich repeat (LRR) family protein			HORVU5Hr1G024380.4		LOC_Os12g35710.1		AT2G15880
Lmu01_3856G0000450
Lmu01_702G0000420	DEAD/DEAH box helicase	maker-scaffold_1411|ref0028315-exonerate_est2genome-gene-0.4-mRNA-2				LOC_Os12g19370		AT4G32700
Lmu01_702G0000430	RNA polymerase Rpb6	maker-scaffold_3106|ref0045698-exonerate_est2genome-gene-0.2-mRNA-1						AT2G04630
Lmu01_702G0000430		maker-scaffold_1411|ref0028315-exonerate_est2genome-gene-0.3-mRNA-1
Lmu01_702G0000440	Rapid ALkalinization Factor (RALF) protein			HORVU5Hr1G024410		LOC_Os12g35670		AT4G15800
Lmu01_702G0000450
Lmu01_702G0000460
Lmu01_702G0000470	Aminotransferase-like, plant mobile domain family protein	maker-scaffold_7884|ref0032345-exonerate_est2genome-gene-0.0-mRNA-1						AT4G16050
Lmu01_702G0000480
Lmu01_702G0000490
Lmu01_702G0000500
Lmu01_702G0000510
Lmu01_702G0000520	ortholog of carrot EP3-3 chitinase	maker-scaffold_10159|ref0015572-exonerate_est2genome-gene-0.0-mRNA-1						AT3G54420
Lmu01_702G0000530	Protein phosphatase 2C family protein
Lmu01_702G0000540	ortholog of carrot EP3-3 chitinase	maker-scaffold_25915|ref0013866-exonerate_est2genome-gene-0.0-mRNA-1						AT3G54420
